# Endogenous insulin mediates dynamic coordination between pancreatic cancer and systemic metabolism

**DOI:** 10.64898/2026.08.26.745597

**Authors:** Jeffrey S.H. Lin, Aman A. Mohammed, Keeley G. Hewton, Jingqiang Wang, Tiffany Z.Y. Chen, Ivy S.Y. Guo, Riley S.H. Lam, Marcelo Ferraz Reinaldo, Vincent R. Richard, David F. Schaeffer, Daniel J. Renouf, Christoph H. Borchers, Seth J. Parker, Josef M. Penninger, James D. Johnson, Janel L. Kopp

## Abstract

Pancreatic ductal adenocarcinoma (PDAC) is commonly associated with obesity, diabetes, and cachexia. The pancreatic anabolic hormone, insulin, is implicated in each of these metabolic diseases, but how insulin levels affect tumor growth and relevant host physiological factors, was unclear. To address this, we transplanted orthotopic PDAC patient-derived organoids into mice consuming a hyperinsulinemia-inducing high-fat diet (HFD). We found that insulin concentrations were higher in tumors compared to circulation. Genetically reducing insulin levels reduced PDAC growth, particularly in HFD-fed mature male mice. In turn, we found the presence of pancreatic tumors increased glucose clearance and limited the expected dietary-induced gains in insulin, weight and fat mass. Interestingly, tumor growth in normal-chow-fed mice, but not HFD-fed mice, was associated with declining circulating insulin levels, as well as declines in fat and muscle mass. Together, these data provide new insights into the complex, insulin-centred interplay between PDAC and the host’s systemic metabolism that underlie cancer-associated metabolic dysfunction.
