## Extended data table 1 for "Endogenous insulin mediates dynamic coordination between pancreatic cancer and systemic metabolism"

### Sheet: Sheet1
HFD cohort
Male	Pearson r (all)	p value	Pearson r (Ins2+/+)	p value	Pearson r (Ins2-/-)	p value
Body weight (W23)	0.68	0.0007	0.49	0.19	-0.1	0.8
Lean mass (W23)	0.64	0.002	0.36	0.34	-0.14	0.71
Fat mass (W23)	0.64	0.002	0.5	0.17	0	0.99
Fasting insulin (W18)	0.35	0.12	0.66	0.05	-0.18	0.64
Fasting glucose (W18)	0.36	0.1	-0.04	0.92	-0.68	0.04
HOMA-IR (W18)	0.54	0.02	0.65	0.06	-0.31	0.42
Female	Pearson r (all)	p value	Pearson r (Ins2+/+)	p value	Pearson r (Ins2-/-)	p value
Body weight (W19)	0.26	0.28	-0.01	0.98	0.48	0.22
Lean mass (W19)	0.47	0.05	0.12	0.74	0.8	0.02
Fat mass (W19)	0.13	0.59	-0.04	0.92	0.22	0.59
Fasting insulin (W18)	0.36	0.13	0.28	0.43	0.57	0.14
Fasting glucose (W18)	0.66	0.003	0.73	0.02	0.32	0.43
HOMA-IR (W18)	0.64	0.004	0.59	0.07	0.76	0.03
NCD cohort
Male	Pearson r (all)	p value	Pearson r (Ins2+/+)	p value	Pearson r (Ins2-/-)	p value
Body weight (W22)	0.64	0.001	0.62	0.06	0.44	0.16
Lean mass (W22)	0.49	0.02	0.1	0.79	0.28	0.38
Fat mass (W22)	0.33	0.13	0.52	0.12	-0.05	0.89
Fasting insulin (W17)	0.27	0.23	0.32	0.11	-0.24	0.47
Fasting glucose (W17)	0.09	0.7	-0.07	0.84	0.25	0.43
HOMA-IR (W17)	0.32	0.21	0.23	0.55	-0.01	0.98
Female	Pearson r (all)	p value	Pearson r (Ins2+/+)	p value	Pearson r (Ins2-/-)	p value
Body weight (W19)	-0.04	0.88	-0.02	0.94	-0.04	0.89
Lean mass (W19)	-0.05	0.83	-0.26	0.47	0.16	0.59
Fat mass (W19)	-0.06	0.78	0.03	0.93	-0.13	0.66
Fasting insulin (W17)	0.02	0.94	0.02	0.97	0.04	0.89
Fasting glucose (W17)	0.07	0.76	0.04	0.92	0.13	0.66
HOMA-IR (W17)	-0.02	0.92	-0.23	0.54	0.18	0.59
