## Extended data table 2 for "Endogenous insulin mediates dynamic coordination between pancreatic cancer and systemic metabolism"

### Sheet: HFD cohort
mouse_id	sex	diet	genotype	insulin_score	z_insulin	z_homa	z_lean	z_fatSlope	mean_log_insulin	mean_log_HOMA-IR	mean_lean	fat_slope	n_insulin_points	n_homa_points	n_lean_points	n_fat_points
2	male	HFD	Ins2+/+	0.516811	0.306366	0.33958	1.26899	0.724559	-1.38844	2.86798	26.5283	1.71	3	3	6	6
4	male	HFD	Ins2+/+	1.45396	1.26302	0.878257	1.63543	2.42003	-0.973641	3.13023	27.2733	2.46943	3	3	6	6
5	male	HFD	Ins2+/+	-0.212171	-0.0101984	-0.325227	-0.291836	-0.865025	-1.5257	2.54433	23.355	0.998	3	3	6	6
6	male	HFD	Ins2+/+	1.72584	1.9963	2.07125	0.702538	1.43706	-0.655701	3.71102	25.3767	2.02914	2	2	6	6
7	male	HFD	Ins2+/+	-0.446446	-0.284479	-0.136884	-0.364795	-1.38234	-1.64462	2.63602	23.2067	0.766286	3	3	6	6
9	male	HFD	Ins2+/+	-0.165992	-0.408672	-0.388649	0.394307	0.392864	-1.69847	2.51345	24.75	1.56143	2	2	6	6
10	male	HFD	Ins2+/+	0.201868	0.0506631	0.0861087	0.739427	0.346299	-1.49931	2.74458	25.4517	1.54057	2	2	6	6
11	male	HFD	Ins2+/+	0.677063	0.623963	0.651517	1.33294	0.250618	-1.25073	3.01984	26.6583	1.49771	3	3	6	6
12	male	HFD	Ins2+/+	0.355578	0.106258	0.240262	1.31654	0.468771	-1.4752	2.81963	26.625	1.59543	2	2	6	6
13	male	HFD	Ins2+/+	1.28728	1.40304	1.49597	0.687782	1.28461	-0.912933	3.43096	25.3467	1.96086	2	2	6	6
16	male	HFD	Ins2-/-	-0.379124	-0.257144	-0.116318	-1.17636	-0.245011	-1.63277	2.64603	21.5567	1.27571	3	3	6	6
17	male	HFD	Ins2-/-	-0.457228	-0.325013	-0.646383	-0.773038	-0.544174	-1.6622	2.38798	22.3767	1.14171	2	2	6	6
18	male	HFD	Ins2-/-	-0.909434	-1.0495	-0.938481	-0.901741	-0.337503	-1.97633	2.24577	22.115	1.23429	3	3	6	6
19	male	HFD	Ins2-/-	-1.0283	-0.846397	-0.873184	-1.90267	-0.984946	-1.88826	2.27756	20.08	0.944286	2	2	6	6
21	male	HFD	Ins2-/-	-2.04963	-2.47991	-2.58509	-0.786154	-1.23499	-2.59654	1.44414	22.35	0.832286	2	2	6	6
22	male	HFD	Ins2-/-	0.281207	0.504292	0.411372	-0.598428	0.181727	-1.30262	2.90293	22.7317	1.46686	3	3	6	6
23	male	HFD	Ins2-/-	-0.260864	0.0592524	0.12164	-0.86813	-1.18907	-1.49558	2.76188	22.1833	0.852857	3	3	6	6
25	male	HFD	Ins2-/-	0.170211	0.414403	0.504483	-0.41644	-0.442752	-1.34159	2.94826	23.1017	1.18714	2	2	6	6
26	male	HFD	Ins2-/-	-0.760633	-1.06624	-0.790227	0.00163953	-0.280732	-1.98359	2.31795	23.9517	1.25971	3	3	6	6
25	female	HFD	Ins2+/+	1.21248	0.897364	0.962516	1.56002	2.29203	-1.88984	2.05808	19.3433	2.23	3	3	6	6
26	female	HFD	Ins2+/+	0.648379	0.529806	0.878416	1.14863	0.469067	-1.98589	2.03251	18.895	1.432	3	3	6	6
27	female	HFD	Ins2+/+	1.25591	1.622	1.35306	0.962043	0.0206685	-1.70048	2.1768	18.6917	1.23571	3	3	6	6
28	female	HFD	Ins2+/+	-0.249822	-0.214089	-0.460609	0.209596	-0.71165	-2.18028	1.62545	17.8717	0.915143	3	3	6	6
29	female	HFD	Ins2+/+	-0.649305	-1.20506	-0.915334	0.821341	0.280439	-2.43924	1.48722	18.5383	1.34943	3	3	6	6
30	female	HFD	Ins2+/+	-0.23918	-0.809979	-0.704018	0.763225	1.3515	-2.336	1.55146	18.475	1.81829	3	3	6	6
31	female	HFD	Ins2+/+	-0.0155785	-0.106966	-0.0168055	0.435942	-0.100732	-2.15229	1.76037	18.1183	1.18257	3	3	6	6
32	female	HFD	Ins2+/+	0.0816683	0.386225	-0.0583442	0.0536006	-1.01515	-2.02341	1.74774	17.7017	0.782286	3	3	6	6
33	female	HFD	Ins2+/+	-1.56877	-1.71583	-2.10211	-0.556616	-1.63716	-2.57272	1.12644	17.0367	0.51	3	3	6	6
34	female	HFD	Ins2+/+	0.453437	0.527245	0.968088	-0.571909	0.840447	-1.98656	2.05977	17.02	1.59457	3	3	6	6
35	female	HFD	Ins2+/+	0.396249	0.146028	1.00323	0.815224	0.573497	-2.08618	2.07046	18.5317	1.47771	3	3	6	6
36	female	HFD	Ins2+/+	0.149027	0.146447	-0.400252	0.373238	0.301325	-2.08607	1.6438	18.05	1.35857	3	3	6	6
37	female	HFD	Ins2+/+	-0.435766	-1.18771	0.00554603	1.5172	0.324822	-2.43471	1.76716	19.2967	1.36886	3	3	6	6
38	female	HFD	Ins2-/-	-0.428581	-0.233454	-0.245976	-1.25401	-0.5054	-2.18534	1.6907	16.2767	1.00543	3	3	6	6
39	female	HFD	Ins2-/-	0.549923	0.604634	0.765279	0.267712	0.469719	-1.96634	1.99812	17.935	1.43229	3	3	6	6
40	female	HFD	Ins2-/-	-1.03882	-0.835233	-0.426044	-1.6914	-1.6091	-2.3426	1.63596	15.8	0.522286	3	3	6	6
41	female	HFD	Ins2-/-	1.82675	2.62339	2.2459	-0.799784	0.987302	-1.43879	2.44823	16.7717	1.65886	3	3	6	6
42	female	HFD	Ins2-/-	0.146306	0.525875	-0.433484	-0.741669	-0.0974684	-1.98692	1.6337	16.835	1.184	3	3	6	6
43	female	HFD	Ins2-/-	-0.561107	-0.416672	-0.527824	-1.34271	-0.37943	-2.23322	1.60502	16.18	1.06057	3	3	6	6
44	female	HFD	Ins2-/-	-0.754332	-0.73837	-0.576537	-1.55376	-0.137282	-2.31729	1.59021	15.95	1.16657	3	3	6	6
45	female	HFD	Ins2-/-	-0.778871	-0.545662	-1.31471	-0.415914	-1.71744	-2.26693	1.36581	17.19	0.474857	3	3	6	6

### Sheet: NCD cohort
mouse_id	sex	diet	genotype	insulin_score	z_insulin	z_homa	z_lean	z_fatSlope	mean_log_insulin	mean_log_homa	mean_lean	fat_slope	n_insulin_points	n_homa_points	n_lean_points	n_fat_points
1	male	NCD	Ins2+/+	0.554766	0.706776	0.850176	0.427898	-0.123344	-2.44258	1.73024	26.195	0.572	2	2	6	6
2	male	NCD	Ins2+/+	0.683224	0.717521	0.854745	0.66632	0.44859	-2.40735	1.75686	26.6617	0.709143	3	3	6	6
3	male	NCD	Ins2+/+	0.717778	0.724428	0.847772	0.785531	0.536763	-2.38471	1.71624	26.895	0.730286	3	3	6	6
4	male	NCD	Ins2+/+	0.858911	0.828469	0.928644	1.09548	0.697619	-2.04363	2.18735	27.5017	0.768857	3	3	6	6
5	male	NCD	Ins2+/+	1.05286	0.774618	0.904014	1.48121	1.83672	-2.22017	2.04387	28.2567	1.042	3	3	6	6
6	male	NCD	Ins2+/+	0.69928	0.613622	0.786665	1.72049	-0.0375537	-2.74796	1.36026	28.725	0.592571	3	3	6	6
7	male	NCD	Ins2+/+	0.602432	0.665032	0.823492	0.530079	0.27701	-2.57943	1.5748	26.395	0.668	3	3	6	6
8	male	NCD	Ins2+/+	0.679389	0.921817	0.981722	0.571803	-0.384288	-1.73761	2.49655	26.4767	0.509429	3	3	6	6
9	male	NCD	Ins2+/+	0.472739	0.546596	0.741486	0.47984	-0.008957	-2.9677	1.09707	26.2967	0.599429	3	3	6	6
10	male	NCD	Ins2+/+	-0.471786	-0.704611	-0.47302	1.3058	-1.31725	-7.06952	-5.97794	27.9133	0.285714	3	3	6	6
11	male	NCD	Ins2+/+	0.449654	0.794463	0.881555	-0.702906	-0.0649588	-2.15512	1.91304	23.9817	0.586	3	3	6	6
12	male	NCD	Ins2+/+	0.946286	0.851905	0.926588	0.882603	1.40062	-1.9668	2.17538	27.085	0.937429	3	3	6	6
13	male	NCD	Ins2+/+	0.320386	0.655842	-0.300302	-0.193704	-0.0935555	-2.60956	-4.97178	24.9783	0.579143	2	3	6	6
14	male	NCD	Ins2+/+	0.861231	0.881921	-0.233102	1.02821	1.34104	-1.8684	-4.58031	27.37	0.923143	2	3	6	6
15	male	NCD	Ins2-/-	-0.767455	-0.522926	-0.343947	-1.45308	-1.34228	-6.4739	-5.22604	22.5133	0.279714	3	3	6	6
16	male	NCD	Ins2-/-	-1.52155	-1.72123	-1.52668	-1.44798	-0.792982	-10.4023	-12.116	22.5233	0.411429	3	3	6	6
17	male	NCD	Ins2-/-	-2.47418	-2.76239	-2.60896	-2.1692	-1.5365	-13.8155	-18.4207	21.1117	0.233143	1	3	6	6
18	male	NCD	Ins2-/-	-1.58315	-1.72123	-1.52741	-1.4054	-1.24576	-10.4023	-12.1202	22.6067	0.302857	3	3	6	6
19	male	NCD	Ins2-/-	-0.39568	-0.457099	-0.310618	-1.00689	0.404503	-6.2581	-5.03188	23.3867	0.698571	3	3	6	6
20	male	NCD	Ins2-/-	0.506379	0.658126	0.816184	-0.176673	0.375906	-2.60207	1.53222	25.0117	0.691714	3	3	6	6
21	male	NCD	Ins2-/-	0.564381	0.632297	0.817119	0.161376	0.52723	-2.68674	1.53767	25.6733	0.728	3	3	6	6
22	male	NCD	Ins2-/-	0.538217	0.978739	1.00873	-0.287369	-0.711958	-1.55101	2.6539	24.795	0.430857	3	3	6	6
23	male	NCD	Ins2-/-	-0.21002	-0.684918	-0.462295	0.060046	1.58769	-7.00496	-5.91546	25.475	0.982286	3	3	6	6
24	male	NCD	Ins2-/-	-0.509275	-0.55022	-0.358379	0.148603	-1.10397	-6.56338	-5.3101	25.6483	0.336857	3	3	6	6
25	male	NCD	Ins2-/-	0.125041	-0.284828	-0.19274	0.156267	1.94515	-5.69335	-4.34519	25.6633	1.068	3	3	6	6
26	male	NCD	Ins2-/-	-0.716535	-0.626714	-0.404659	-0.755699	-1.24457	-6.81415	-5.57971	23.8783	0.303143	3	3	6	6
27	male	NCD	Ins2-/-	-1.17767	-1.04972	-1.46072	-1.53994	-1.13853	-8.20088	-11.7317	22.3433	0.328571	2	3	6	6
28	male	NCD	Ins2-/-	-1.09187	-1.32579	-1.56944	-0.622864	-0.306839	-9.10592	-12.365	24.1383	0.528	2	3	6	6
29	male	NCD	Ins2-/-	0.286227	0.4595	-0.396631	0.260151	0.0744499	-3.25322	-5.53294	25.8667	0.619429	2	3	6	6
30	female	NCD	Ins2+/+	0.146308	0.583731	0.581685	-0.489329	-1.258	-2.35127	1.61131	17.01	-0.311	1	1	4	4
31	female	NCD	Ins2+/+	-0.375645	-1.01273	-0.411251	0.0517677	1.76901	-8.39659	1.23309	17.8525	0.341	2	1	4	4
32	female	NCD	Ins2+/+	0.804838	0.459636	0.254758	1.36999	1.98721	-2.82118	1.48678	19.905	0.388	2	2	4	4
33	female	NCD	Ins2+/+	0.0754011	0.365851	-1.47569	0.580019	-0.556957	-3.17632	0.827642	18.675	-0.16	1	1	4	4
34	female	NCD	Ins2+/+	0.373212	0.337566	-1.33199	1.39889	0.626917	-3.28342	0.882379	19.95	0.095	1	1	4	4
35	female	NCD	Ins2+/+	0.43482	0.492879	-0.142846	0.743793	0.278719	-2.6953	1.33533	18.93	0.02	1	1	4	4
36	female	NCD	Ins2+/+	0.33682	0.552416	0.270374	0.398583	-0.543029	-2.46985	1.49273	18.3925	-0.157	1	1	4	4
37	female	NCD	Ins2+/+	0.791654	0.579283	1.04066	0.488499	1.77829	-2.36811	1.78613	18.5325	0.343	1	1	4	4
38	female	NCD	Ins2+/+		-2.44376		1.00391	0.0883703	-13.8155		19.335	-0.021	1	0	4	4
39	female	NCD	Ins2+/+	0.322264	0.419773	-0.835296	1.01675	0.00944538	-2.97213	1.07157	19.355	-0.038	2	2	4	4
40	female	NCD	Ins2+/+	0.574515	0.54224	0.601477	1.96568	-0.705522	-2.50838	1.61884	20.8325	-0.192	2	2	4	4
41	female	NCD	Ins2+/+	-0.502518	-1.01568	-0.908606	0.793568	0.524779	-8.40778	1.04365	19.0075	0.073	2	1	4	4
42	female	NCD	Ins2+/+	0.41033	0.437336	-0.593379	0.750216	0.631559	-2.90562	1.16372	18.94	0.096	1	1	4	4
43	female	NCD	Ins2-/-		-2.44376		-1.47197	0.366929	-13.8155		15.48	0.039	1	0	4	4
44	female	NCD	Ins2-/-	-0.0565547	0.472873	-0.918933	-1.08502	-0.570885	-2.77106	1.03971	16.0825	-0.163	1	1	4	4
45	female	NCD	Ins2-/-	-1.15946	-1.00073	-1.0967	-1.84448	-1.15122	-8.35114	0.972001	14.9	-0.288	2	1	4	4
46	female	NCD	Ins2-/-	-0.0157683	0.571854	-0.564154	-1.46876	-0.547672	-2.39625	1.17485	15.485	-0.158	1	1	4	4
47	female	NCD	Ins2-/-		-2.44376		-1.30017	-0.0880501	-13.8155		15.7475	-0.059	1	0	4	4
48	female	NCD	Ins2-/-	-0.936875	-0.994872	-0.899516	-1.42541	-0.241257	-8.32898	1.04711	15.5525	-0.092	2	1	4	4
49	female	NCD	Ins2-/-	0.560908	0.601284	1.11228	-0.869863	1.46259	-2.2848	1.81341	16.4175	0.275	2	2	4	4
50	female	NCD	Ins2-/-	0.0513158	0.482328	0.0767949	-0.087922	-1.55048	-2.73525	1.41899	17.635	-0.374	1	1	4	4
51	female	NCD	Ins2-/-	0.37741	0.508844	0.629183	0.22357	-0.162332	-2.63484	1.6294	18.12	-0.075	1	1	4	4
52	female	NCD	Ins2-/-	0.0419723	0.426806	-1.2922	-0.301471	-0.264471	-2.9455	0.897532	17.3025	-0.097	1	1	4	4
53	female	NCD	Ins2-/-	0.511672	0.545661	0.581372	-0.853807	1.69472	-2.49543	1.61119	16.4425	0.325	1	1	4	4
54	female	NCD	Ins2-/-	0.626847	0.689692	1.98281	0.265316	-0.166975	-1.95003	2.145	18.185	-0.076	2	2	4	4
55	female	NCD	Ins2-/-	0.326754	0.600357	1.31829	0.624977	-1.7269	-2.28831	1.89188	18.745	-0.412	2	2	4	4
56	female	NCD	Ins2-/-	0.262662	0.456248	-0.24425	0.218753	-0.129834	-2.83401	1.2967	18.1125	-0.068	1	1	4	4
57	female	NCD	Ins2-/-	0.0838282	0.551313	0.146067	-0.861835	-0.881942	-2.47403	1.44538	16.43	-0.23	1	1	4	4
58	female	NCD	Ins2-/-	0.542214	0.677328	2.11906	0.165767	-0.673023	-1.99684	2.1969	18.03	-0.185	2	2	4	4
