## Extended data table 3 for "Endogenous insulin mediates dynamic coordination between pancreatic cancer and systemic metabolism"

### Sheet: NCD male fasting insulin (nM)
Mouse ID	genotype	week 17	week 20	week 24	week 26	week 28	week 30	week 32 Endpoint
Tumor-1	Ins2+/+	0.119127	0	0.0642915	0.0634443	0.137533	0.0516807	0
Tumor-2	Ins2+/+	0.112966	0.110314	0.129545	0.0586031	0.0647116	0.0738677	0
Tumor-3	Ins2+/+	0.09824	0.119878	0.0943376	0.0663696	0.0691904	0.103062	0
Tumor-4	Ins2+/+	0.125993	0.133475	0.123821	0.129311	0.0323691	0.0973652	0
Tumor-5	Ins2+/+	0.0741884	0.129311	0.0840967	0.133475	0.183702	0.0700784	0
Tumor-6	Ins2+/+	0.0595079	0.0851005	0.037628	0.0519058	0.0123225	0	0
Tumor-7	Ins2+/+	0.037628	0.116848	0.0988288	0.0991221	0.0799766	0.123564	0.0541517
Tumor-8	Ins2+/+	0.19395	0.171292	0.156886	0.163933	0.148522	0.176714	0.0853327
Tumor-9	Ins2+/+	0.0214062	0.111911	0.0703702	0.0567575	0.0924902	0.0435597	0
Tumor-10	Ins2+/+	0	0.107334	0	0.00573463	0	0	0
Tumor-11	Ins2+/+	0.105123	0.0976481	0.0874049	0.151627	0.169617	0	0
Sham1	Ins2+/+	0.146422	0.16005	0.174782	0.116848	0.159657	0.275751	0.109822
Sham2	Ins2+/+	0.0362872		0.0886992	0.149148	0.191769	0.147715	0.291662
Sham3	Ins2+/+	0.131869		0.0931094	0.180711	0.186136	0.239039	0.458499
Tumor-1	Ins2-/-	0.0608437	0	0	0.0604012	0.172176	0	0
Tumor-2	Ins2-/-	0	0	0	0.0279916	0.0576865	0	0
Tumor-3	Ins2-/-		0	0		0		0
Tumor-4	Ins2-/-	0.0279916	0	0.0420354	0	0	0	0
Tumor-5	Ins2-/-	0	0.0946426	0.0830828	0.0741884	0	0	0
Tumor-6	Ins2-/-	0.0498552	0.131407	0.0153801	0.0621554	0	0.0126123	0
Tumor-7	Ins2-/-	0.0271339	0.12671	0.0906113	0.0918675	0.0581463	0	0
Tumor-8	Ins2-/-	0.144724	0.316594	0.084767	0.208054	0.0123225	0.151349	0
Tumor-9	Ins2-/-	0.0886992	0	0	0.00842243	0.0179946	0.0910566	0.0157023
Tumor-10	Ins2-/-	0	0.0617208	0.029644	0.0455249	0.0924902	0	0
Tumor-11	Ins2-/-	0	0.250344	0.162776	0.15265	0.127424	0.107699	0
Tumor-12	Ins2-/-	0.0271339	0	0	0.048803	0	0	0
Sham1	Ins2-/-	0.0753021		0.0271339	0	0.0508892	0.093805	0.11061
Sham2	Ins2-/-	0			0.0123225	0.0455249	0.0681159	0
Sham3	Ins2-/-	0.0191883			0.0778484	0.0979444	0.11061	0.142957
Highlighted numbers and 0 = sample under detection limit of the assay
Empty cell = not measured

### Sheet: NCD female fasting insulin (nM)
Mouse ID	genotype	week 17	week 19	week 23	week 24	week 25	week 27	week 28	week 29
Tumor-1	Ins2+/+	0.0952482		0.0509179	0.0292213	0		0.0145629	0
Tumor-2	Ins2+/+	0.0417391		0	0.0666514	0.0410605		0.051476	0
Tumor-3	Ins2+/+	0.0675222		0.0410605	0.0468409	0		0	0
Tumor-4	Ins2+/+	0.0845977		0.0177872	0.0301429	0.0456148		0.0367495	0
Tumor-5	Ins2+/+	0.0936574		0.0229971	0.0557556	0.0547146		0.0717301	0.226767
Tumor-6	Ins2+/+	0		0.0374997	0.063974	0.0262795	0.0403715	0	0
Tumor-7	Ins2+/+	0.0352053	0.0744446	0.0611894	0.0653253	0.0480382	0.0525759	0.0389599	0.055817
Tumor-8	Ins2+/+	0.06577	0.100744	0.0721385	0.16589	0.0917151	0.106627	0.0607139	0.0419312
Tumor-9	Ins2+/+	0.0497844	0	0.0817377	0.0449902	0.104905	0	0.0557556	0
Tumor-10	Ins2+/+	0.0547146		0.0424076	0	0.0675222	0.0192117	0.0301429	0.036754
Sham 1	Ins2+/+	0	0.0509117	0	0.0683827	0.0772667		0.0352053	0
Sham 2	Ins2+/+	0.0344093	0.10301	0.0335961	0.0648777	0.0977442		0.0913877	0.117674
Sham 3	Ins2+/+	0.0374997		0.0621303	0.0721385	0.0443575		0.0635177	0.0515501
Tumor-1	Ins2-/-	0		0.0241369	0.028272	0.0437164	0.0327642	0.0229971	0
Tumor-2	Ins2-/-	0.0625959		0.0662121	0.0344093	0.0374997	0	0.0462316	0
Tumor-3	Ins2-/-	0.0557556	0	0.0327642	0.0367495	0.0403715	0.0301429	0.0525759	0
Tumor-4	Ins2-/-	0.0910592		0	0.0562695	0	0	0.0192117	0
Tumor-5	Ins2-/-	0		0.028272	0.0852989	0	0.0468409	0.035985
Tumor-6	Ins2-/-	0.0582833	0	0.0410605	0.084949	0	0	0.079531	0
Tumor-7	Ins2-/-	0.0717301		0.0327642	0.0592665	0	0.0292213	0	0
Tumor-8	Ins2-/-	0.0525759		0.063974	0.0525759	0	0.00774492	0.0456148	0
Tumor-9	Ins2-/-	0.0824612		0	0.0717301	0.0679927	0.0662121	0.0162489	0.0447621
Tumor-10	Ins2-/-	0.0870294	0.232574	0.108323	0.0923667	0.0335961	0.0977442	0.028272	0
Tumor-11	Ins2-/-	0.0989706	0.103966	0.0625959	0.0696553	0.0177872	0	0.0262795	0
Tumor-12	Ins2-/-	0.0587768		0		0.102864	0	0.0396715	0.0238634
Tumor-13	Ins2-/-	0.084245		0		0.0443575	0.0335961	0.0480382	0
Sham 1	Ins2-/-	0.111098	0.165904	0.0389599	0.0787829	0.126576	0.0525759	0.0952482	0.105541
Sham 2	Ins2-/-	0.0810083	0.127914	0	0	0	0.0587768	0.084949	0
Sham 3	Ins2-/-	0.0648777		0	0.0520287	0	0.0503541	0.051476	0
Highlighted numbers and 0 = sample under detection limit of the assay
Empty cell = not measured
